# Development of a Virus Particle-Based Antibody-Dependent Cellular Phagocytosis (ADCP) Assay for HIV

**DOI:** 10.1101/2025.08.27.672700

**Authors:** Chitra Upadhyay, Priyanka Gadam Rao

## Abstract

Antibody-dependent cellular phagocytosis (ADCP) is an Fc-mediated effector function that contributes to the clearance of pathogens, including HIV. Conventional bead-based ADCP assays using recombinant Env proteins offer scalability and reproducibility but do not recapitulate the structural, conformational and glycan features of Env on intact virions, potentially limiting their physiological relevance. Here, we describe a virus particle-based ADCP assay that preserves the native membrane embedded conformation and glycosylation of the HIV envelope glycoprotein (Env), features critical for antibody recognition and Fcγ receptor engagement. The assay utilizes THP-1 human monocytic cell line, as effector cells and sucrose purified inactivated HIV-1 virions coupled with fluorescent beads, as phagocytic targets. This platform enables sensitive and reproducible measurement of antibody-mediated phagocytosis in a biologically relevant antigen presentation context. The assay supports functional profiling of monoclonal and polyclonal antibodies across multiple species and provides a practical framework for evaluating Fc effector responses in HIV infection and vaccine studies.
