## Supplementary Table 1 for "Development of a Virus Particle-Based Antibody-Dependent Cellular Phagocytosis (ADCP) Assay for HIV"

### Sheet: Intra- and Inter-assay
Intra-Assay							Inter-Assay
Date	Antibody	Mean	SD	CV (%)			Antibody	runs	mean_of_means	SD_between	CV_between (%)
9.13.2023	1B5	57.546	3.371	5.85792			1B5	3	68.287	31.211	45.7056
	1B5-LALA	1.826	0.972	53.2311			1B5-LALA	3	2.367	1.441	60.8787
	1C7-Negative	0.56	0.792	141.429			1C7-Negative	3	3.413	4.941	144.77
	3F6	0	0	NA*			3F6	3	9.677	14.217	146.915
	6C4	22.946	7.416	32.3194			6C4	3	14.579	11.512	78.9629
11.10.2023	1B5	43.865	1.223	2.7881
	1B5-LALA	1.275	1.803	141.412
	1C7-Negative	0.56	0.792	141.429
	3F6	3.03	2.234	73.7294
	6C4	19.34	1.202	6.2151
7.17.2024	1B5	103.45	10.819	10.4582
	1B5-LALA	4	2.828	70.7
	1C7-Negative	9.118	0.965	10.5835
	3F6	26	0.849	3.26538
	6C4	1.45	2.051	141.448
* CV not defined where both replicates were zero.
SD	Standard Deviation
CV (%)	coefficients of variation (%)
